# Genomic insights into the evolutionary history and diversification of water voles (*Arvicola* spp.)

**DOI:** 10.64898/2026.11.25.769000

**Authors:** Aleksandra Deroń, Amanda Lindahl, Barbara Bujalska, Ahmad Mahmoudi, Boris Krystufek, Armando Nappi, Aleksander Bukhnikashvili, Soraia Barbosa, Damien Flas, Monika Knul, Boyan Milchev, Karl Frafjord, Miriam Belmaker, Jan Decher, Daniela C. Kalthoff, John Stewart, Jan M Wójcik, Emmanuel Desclaux, Claudio Berto, Adam Nadachowski, Love Dalén, Mateusz Baca

## Abstract

Water voles (*Arvicola* spp.) exhibit substantial morphological, ecological, and genetic variation which has initiated a longstanding debate over their evolutionary history and taxonomic status. Although five species have recently been proposed; *A. amphibius*, *A. sapidus*, *A. persicus*, *A. italicus* and *A. monticola*, their evolutionary relationships and divergence times remain poorly resolved. Here, we analyse 115 complete mitochondrial genomes and nuclear genomic data from 45 individuals representing all currently proposed species. We estimate that modern water voles began diverging ca. 400 ka ago, considerably more recently than previously estimated but broadly consistent with the fossil record. Further diversification occurred during the Middle and Late Pleistocene. However, we detect multiple discordances between the mitochondrial and nuclear relationships, and admixture analyses suggest that there has been historical gene flow between lineages. Furthermore, we find lower long-term effective population sizes and reduced genetic variation in several southern populations, potentially reflecting more restricted habitat availability or greater isolation than in central and northern populations. Additionally, in Georgia we identify a sister lineage to *A. persicus* and show that Anatolian water voles actually belong to this lineage and not *A. amphibius*. Our findings offer new insights into the complex evolutionary history of water voles, which was initially shaped by Pleistocene climatic fluctuations and subsequently reshaped by gene flow.
