## Supplementary_Data_2 for "Genomic insights into the evolutionary history and diversification of water voles (*Arvicola* spp.)"

### Sheet: Tab S1. Modern_samples
Table S1. Modern samples used in this study. MtDNA and nuclear mapping statistics.
No	Lab ID	Collection ID	Material	Country	Locality	Lat	Lon	morphotype	unique reads mapping to mtDNA	mtDNA mean coverage	fraction of mtDNA bases covered	mtDNA Lineage	Unique reads mapping to mArvAmp1.2	Nuclear genome coverage	Genetic sex	grouping by IBS tree+mtDNA=Grouping1	grouping2	ENA accession	who provided material
1	WM665	13Q	tissue	Iran	Qeydar, Zanjan	36.51	48.54	n.a.	18375	124.464	0.995264	PER		n.a.				ERS32728387	Ahmad Mahmoudi
2	WM666	49LORS	tissue	Iran	Doroud, Lorestan	33.42	49.16	n.a.	5146	33.4849	0.996447	PER	416430855	28.9	F	PER	PER	ERS32728388	Ahmad Mahmoudi
3	WM667	05UR	tissue	Iran	Urmia, West Azerbaijan	37.56	45.00	n.a.	10100	61.9706	0.994889	PER	179785958	12.74	F	PER	PER	ERS32728389	Ahmad Mahmoudi
4	WM668	311	tissue	Iran	Akinlu, Kabudar Ahang, Hamadan	35.61	48.20	n.a.	15722	108.019	0.997632	PER		n.a.				ERS32728390	Ahmad Mahmoudi
5	WM673	790	tissue	Iran	Sarab, East Azerbaijan	37.93	47.34	n.a.	15851	105.441	0.996199	PER	61752059	4.2148	M	PER	PER	ERS32728391	Ahmad Mahmoudi
6	WM674	372	tissue	Iran	Divandareh, Kordestan	35.94	46.74	n.a.	19365	129.96	0.999003	PER		n.a.				ERS32728392	Ahmad Mahmoudi
7	WM676	698	tissue	Iran	Marivan, Kordestan	35.57	46.31	n.a.	22694	161.439	0.999938	PER		n.a.				ERS32728393	Ahmad Mahmoudi
8	WM677	380	tissue	Iran	Divandareh, Kordestan	35.94	46.82	n.a.	15078	101.526	0.9957	PER	84795106	5.9033	M	PER	PER	ERS32728394	Ahmad Mahmoudi
9	WM680	795	tissue	Iran	Sarab, East Azerbaijan	37.98	47.91	n.a.	20505	146.267	0.997944	PER		n.a.				ERS32728395	Ahmad Mahmoudi
10	WM693	14/756	tissue	Georgia	Eretiskari	41.71	46.09	n.a.	4867	25.3249	0.910876	GEO		n.a.				ERS32728396	Alexander Bukhnikashvili
11	WM694	17/739	tissue	Georgia	Eretiskari	41.71	46.09	n.a.	10141	58.2282	0.976999	GEO		n.a.				ERS32728397	Alexander Bukhnikashvili
12	WM696	5255/11	tissue	Georgia	Stepantsminda	42.66	44.65	n.a.	4354	17.7105	0.930254	GEO		n.a.				ERS32728398	Alexander Bukhnikashvili
13	WM697	5102/197	tissue	Georgia	Ketrisi	42.60	44.40	n.a.	3158	12.3352	0.806832	GEO		n.a.				ERS32728399	Alexander Bukhnikashvili
14	WM700	5277/25	tissue	Georgia	Khidistavi	41.97	42.21	n.a.	14296	71.7897	0.994078	GEO		n.a.				ERS32728400	Alexander Bukhnikashvili
15	WM710	2579	tissue	Georgia	Kulalisi	41.32	41.32	n.a.	4796	23.1596	0.999875	GEO	370513314	27.88	F	GEO	GEO	ERS32728401	Alexander Bukhnikashvili
16	WM712	1586	tissue	Georgia	Patara Narional lake	42.11	42.20	n.a.	62152	383.439	1	AMP		n.a.				ERS32728402	Alexander Bukhnikashvili
17	WM713	1587	tissue	Georgia	Aspindza	41.51	43.23	n.a.	13660	69.5945	0.999938	GEO	66020886	6.8523	M	GEO	GEO	ERS32728403	Alexander Bukhnikashvili
18	WM793	SM.0208	tissue	Portugal	Quinta da Maúnça	40.57	-7.23	n.a.	2336	18.7761	0.994141	SAP	41071109	2.5709	F	SAP	SAP	ERS32728404	Soraia Barbosa
19	WM794	SM.1357	tissue	Portugal	Vila Nova de Milfontes	37.75	-8.76	n.a.	4902	39.3652	0.996074	SAP	347345541	25.87	F	SAP	SAP	ERS32728405	Soraia Barbosa
20	WM798	1-30/8/03	tissue	Slovenia	Podkoren	46.49	13.76	fossorial	23860	188.833	1	SVN	432981297	31.4549	F	SVN	SVN	ERS32728406	Boris Kryštufek
21	WM799	2-30/8/03	tissue	Slovenia	Podkoren	46.49	13.76	fossorial	10940	84.2883	1	SVN	102641200	6.8528	F	SVN	SVN	ERS32728407	Boris Kryštufek
22	WM800	57/06	tissue	Slovenia	V. Trebeljevo	46.01	14.74	fossorial	26718	210.376	1	AMP		n.a.				ERS32728408	Boris Kryštufek
23	WM801	139/07	tissue	Slovenia	Lj. barje	42.83	21.79	fossorial	3541	27.8637	0.996323	AMP		n.a.				ERS32728409	Boris Kryštufek
24	WM803	99/09BK	tissue	Slovenia	Snežnik	45.57	14.42	fossorial	55434	473.626	0.999875	AMP	122549161	8.6526	M	AMP3	AMP	ERS32728410	Boris Kryštufek
25	WM804	100/09BK	tissue	Slovenia	Snežnik	45.57	14.42	fossorial	39400	336.638	1	AMP		n.a.				ERS32728411	Boris Kryštufek
26	WM805	101/09BK	tissue	Slovenia	Snežnik	45.57	14.42	fossorial	53342	458.237	1	AMP		n.a.				ERS32728412	Boris Kryštufek
27	WM806	102/09BK	tissue	Slovenia	Snežnik	45.57	14.42	fossorial	45554	380.834	1	AMP		n.a.				ERS32728413	Boris Kryštufek
28	WM808	57/09BK	tissue	Serbia	Dubovac	44.80	21.21	aquatic	8685	69.7126	1	AMP	92495522	6.6065	M	AMP3	AMP	ERS32728414	Boris Kryštufek
29	WM809	77/07	tissue	Bosnia and Herzegovina	Duvanjsko polje	43.69	17.19	aquatic	18948	149.313	1	TUR	51972016	3.43	F	AMP1	AMP	ERS32728415	Boris Kryštufek
30	WM810	86/07	tissue	Bosnia and Herzegovina	Kupreško polje	44.00	17.20	aquatic	23338	177.662	1	AMP	130143709	9.3015	M	AMP1	AMP	ERS32728416	Boris Kryštufek
31	WM812	89/07	tissue	Bosnia and Herzegovina	Kupreško polje	44.00	17.20	aquatic	44473	354.527	1	AMP		n.a.				ERS32728417	Boris Kryštufek
32	WM813	92/07	tissue	Bosnia and Herzegovina	Kupreško polje	44.00	17.20	aquatic	21732	159.508	1	AMP	411918768	29.4826	?	AMP1	AMP	ERS32728418	Boris Kryštufek
33	WM814	93/07	tissue	Bosnia and Herzegovina	Kupreško polje	44.00	17.20	aquatic	14936	117.74	1	AMP		n.a.				ERS32728419	Boris Kryštufek
34	WM815	15/09	tissue	Austria	Ladni	46.73	14.65	fossorial	16033	126.111	1	AMP		n.a.				ERS32728420	Boris Kryštufek
35	WM816	16/09	tissue	Austria	Ladni	46.73	14.65	fossorial	22955	177.994	1	AMP	16796713	0.9888	F	AMP3	AMP	ERS32728421	Boris Kryštufek
36	WM817	108 /10	tissue	Romania	Danube delta, Leten	45.28	29.52	aquatic	3254	25.8518	0.997881	AMP		n.a.				ERS32728483	Boris Kryštufek
37	WM818	433 /10	tissue	Hungary	Kis_Balaton, Lenti, Hütő	46.67	17.26	aquatic	17213	132.26	1	AMP	184487066	12.9177	F	AMP3	AMP	ERS32728483	Boris Kryštufek
38	WM819	434 /10	tissue	Hungary	Kis_Balaton, Lenti, Hütő	46.67	17.26	aquatic	18564	146.435	1	AMP	163816684	11.5401	M	AMP3	AMP	ERS32728483	Boris Kryštufek
39	WM820	444 /10	tissue	Slovenia	Blagovica	46.18	14.80	fossorial	31321	236.767	0.999938	AMP	66619685	4.2723	F	AMP3	AMP	ERS32728483	Boris Kryštufek
40	WM823	162 /11BK	tissue	Russia	Altai Republic, Aktash, Kuray steppe	50.31	87.60	aquatic	16904	132.931	1	AMP	108516481	7.5725	F	AMP2	AMP	ERS32728483	Boris Kryštufek
41	WM824	163 /11BK	tissue	Russia	Altai Republic, Aktash, Kuray steppe	50.31	87.60	aquatic	34380	276.919	1	AMP		n.a.				ERS32728483	Boris Kryštufek
42	WM825	164 /11BK	tissue	Russia	Altai Republic, Aktash, Kuray steppe	50.31	87.60	aquatic	44337	372.775	0.999938	AMP	143912213	10.057	F	AMP2	AMP	ERS32728483	Boris Kryštufek
43	WM826	180 /11BK	tissue	Russia	Altai Republic, Aktash, Kuray steppe	50.31	87.60	aquatic	9153	72.5437	1	AMP		n.a.				ERS32728483	Boris Kryštufek
44	WM827	187 /11BK	tissue	Russia	Altai Republic, Aktash, Kuray steppe	50.31	87.60	aquatic	29506	235.981	1	AMP		n.a.				ERS32728483	Boris Kryštufek
45	WM828	188 /11BK	tissue	Russia	Altai Republic, Aktash, Kuray steppe	50.31	87.60	aquatic	30622	252.201	1	AMP		n.a.				ERS32728483	Boris Kryštufek
46	WM829	208 /11BK	tissue	Russia	Novosibirsk, ca. 10 km SW Berdsk	54.76	83.11	aquatic	23441	191.337	1	AMP		n.a.				ERS32728483	Boris Kryštufek
47	WM830	233 /11BK	tissue	Russia	Novosibirsk, ca. 10 km SW Berdsk	54.76	83.11	aquatic	21333	169.955	1	AMP		n.a.				ERS32728483	Boris Kryštufek
48	WM831	1	tissue	Türkiye	Ankara	39.92	32.85	aquatic	22580	181.264	1	TUR		n.a.				ERS32728483	Boris Kryštufek
49	WM832	2	tissue	Türkiye	Ankara	39.92	32.85	aquatic	37624	306.038	1	TUR	162720800	11.6517	F	TUR	TUR	ERS32728483	Boris Kryštufek
50	WM833	3	tissue	Türkiye	Ankara	39.92	32.85	aquatic	33180	248.839	1	TUR	232087594	15.9762	F	TUR	TUR	ERS32728483	Boris Kryštufek
51	WM834	4	tissue	Türkiye	Ankara	39.92	32.85	aquatic	13638	105.944	1	TUR		n.a.				ERS32728483	Boris Kryštufek
52	WM835	380 /11BK	tissue	Romania	Suceava County, Vatra-Dornei	47.35	25.36	fossorial	2431	19.5538	0.993581	AMP		n.a.				ERS32728483	Boris Kryštufek
53	WM836	391 /11BK	tissue	Romania	Kalimani Mts, below Reţitiş peak	47.10	25.25	fossorial	21625	178.846	1	AMP		n.a.				ERS32728483	Boris Kryštufek
54	WM837	878 /11BK	tissue	Hungary	Kis-Balaton	46.67	17.26	aquatic	36073	310.087	1	AMP		n.a.				ERS32728483	Boris Kryštufek
55	WM838	879 /11BK	tissue	Hungary	Kis-Balaton	46.67	17.26	aquatic	12017	97.3666	1	AMP		n.a.				ERS32728483	Boris Kryštufek
56	WM839	880 /11BK	tissue	Hungary	Kis-Balaton	46.67	17.26	aquatic	24779	207.512	1	AMP		n.a.				ERS32728483	Boris Kryštufek
57	WM841		tissue	Italy	Marina di Pisa	43.67	2026-10-27	n.a.	5016	34.1815	1	ITA		n.a.				ERS32728483	Boris Kryštufek
58	WM844		tissue	Italy	Marina di Pisa	43.67	2026-10-27	n.a.	14293	106.904	1	ITA		n.a.				ERS32728483	Boris Kryštufek
59	WM847	MA 1860	tissue	Italy	Piemonte, Alessandria, Gavi	44.69	8.80	n.a.	10699	71.0752	0.996448	ITA		n.a.				ERS32728483	Armando Nappi
60	WM848	MA 1879	tissue	Italy	Piemonte, Alssandria, Torre Beretti	45.06	8.67	n.a.	7559	46.0215	0.993145	ITA	42134306	1.7975	F?	ITA	ITA	ERS32728483	Armando Nappi
61	WM850	MA 1877	tissue	Italy	Lombardia, Milano, Villamaggiore Lacchiarella	45.32	2026-09-18	n.a.	5968	38.6947	0.996323	ITA		n.a.				ERS32728483	Armando Nappi
62	WM853	4020	tissue	Italy	Calabria, Cosenza, Cecita Lake	39.38	16.51	n.a.	6440	36.6541	0.985666	ITA		n.a.				ERS32728483	Armando Nappi
63	WM854	60717/1406	tissue	Poland	Bobolice	53.96	16.59	n.a.	2755	17.5971	0.970398	AMP		n.a.				ERS32728483	Jan Wójcik
64	WM855	89560/29486	tissue	Poland	Dębno	51.34	16.52	n.a.	2323	14.6648	0.957746	AMP		n.a.				ERS32728483	Jan Wójcik
65	WM858	27648/668	tissue	Poland	Pomorze	54.05	23.36	n.a.	2372	16.5542	0.978749	AMP	61916603	3.335	M	AMP2	AMP	ERS32728483	Jan Wójcik
66	WM859	40799/120	tissue	Poland	Cisna	49.21	22.33	n.a.	2540	17.6183	0.97289	AMP		n.a.				ERS32728483	Jan Wójcik
67	AL287	n.a	molar	Italy	Marina di Pisa	43.6607	2986-10-01	n.a.	264859	1834,9	0,992	ITA	317836704	12.26	F	ITA	ITA	ERS32728453	Emmanuel Desclaux/John Stewart/Boris Krystufek
68	AL387	ZFMK-MAM 1996.0241	incisor	Germany	Wachtberg, NRW	51.61182	15.3190	n.a.	17029	81,0	0,993	AMP	61543940	1.865	M	AMP3	AMP	ERS32728454	Jan Decher
69	AL392	ZFMK-MAM 1946.0140	incisor	Czech Republic	Lesna-Lukov, Mähren	49.7994	17.0631	n.a.	647945	3261,1	1	AMP	150430991	4.854	F	AMP3	AMP	ERS32728462	Jan Decher
70	AL405	ZMFK-MAM 1953.0139	incisor	Liechtenstein	Oberland, Vaduz (460 m NN)	47.1086	5594-09-01	n.a.	250323	1026,9	0,989	AMP	204913707	6.5	F	AMP3	AMP	ERS32728465	Jan Decher
71	AL413	NRM-MA20240753 (old nr 5860)	incisor	Sweden	Stenungssund	58.087	7785-11-01	n.a.	80597	478,9	1	AMP	35808716	1.762	M	AMP2	AMP	ERS32728472	Daniela Kalthoff
72	AL286	n.a	molar	Italy	Marina di Pisa	43.6607	2986-10-01	n.a.	1609	8,0	0,924	ITA		n.a.				ERS32728458	Emmanuel Desclaux/John Stewart/Boris Krystufek
74	AL344	TSZM 2106	mandible	Norway	islet Trolløya	66.21	12.36	n.a.	1045	5,1	0,986	AMP		n.a.				ERS32728459	Emmanuel Desclaux/John Stewart/Karl Frafjord
75	AL386	ZFMK-MAM 1996.0218	incisor	Germany	Wesseling-Urfeld, NRW	50.8237	9777-06-01	n.a.	5578	24,4	0,984	AMP		n.a.				ERS32728460	Jan Decher
76	AL388	ZFMK-MAM 1996.0219	incisor	Germany	Wesseling-Urfeld, NRW	50.8237	9577-06-01	n.a.	8439	33,2	0,987	AMP		n.a.				ERS32728461	Jan Decher
77	AL391	ZFMK-MAM 1946.0141	incisor	Czech Republic	Lesna-Lukov, Mähren	49.7994	17.0631	n.a.	6440	26,7	0,989	AMP		n.a.				ERS32728462	Jan Decher
78	AL402	ZFMK-MAM 1934.0158a	incisor	Switzerland	Interlaken	46.6924	8671-07-01	n.a.	16826	58,4	0,963	MAN		n.a.				ERS32728463	Jan Decher
79	AL403	ZMFK-MAM 1956.1041	incisor	Liechtenstein	Schaan (462 m NN)	47.1702	5040-09-01	n.a.	3956	18,7	0,989	AMP		n.a.				ERS32728464	Jan Decher
80	AL404	ZFMK-MAM 1961.0517	incisor	Liechtenstein	n.a.	n.a.	n.a.	n.a.	2968	11,2	0,975	AMP		n.a.				ERS32728465	Jan Decher
81	AL406	ZMFK-MAM 1953.0138	incisor	Liechtenstein	Oberland, Vaduz (460 m NN)	47.1086	5594-09-01	n.a.	8885	35,2	0,986	AMP		n.a.				ERS32728466	Jan Decher
82	AL407	ZFMK-MAM 1946.0113	incisor	Poland	Szklarska Poręba	50.7768	15.6298	n.a.	8895	40,2	1	AMP		n.a.				ERS32728467	Jan Decher
83	AL408	ZFMK-MAM 1936.0019	incisor	Poland	Borówki, near Sępólna	53.4550	17.5337	n.a.	18846	93,4	0,996	AMP		n.a.				ERS32728476	Jan Decher
84	AL409	ZFMK-MAM 2024.0367	incisor	France	Verdun/Paris	49.1599	3844-05-01	n.a.	7283	29,8	0,985	AMP		n.a.				ERS32728476	Jan Decher
85	AL410	ZFMK-MAM 2024.0366	incisor	France	Verdun/Paris	49.1599	3844-05-01	n.a.	2116	11,4	0,990	AMP		n.a.				ERS32728470	Jan Decher
86	AL411	ZFMK-MAM 1943.0032	incisor	Ukraine	Lubny	50.0236	33.0055	n.a.	3999	17,3	0,993	AMP		n.a.				ERS32728471	Jan Decher
87	AL412	ZFMK-MAM 1943.0031	incisor	Ukraine	Lubny	50.0236	33.0055	n.a.	19441	75,0	0,992	AMP		n.a.				ERS32728472	Jan Decher
88	AL414	NRM-MA20240754 (old nr 5861)	incisor	Sweden	Stenungssund	58.087	7785-11-01	n.a.	25266	146,5	1	AMP		n.a.				ERS32728473	Daniela Kalthoff
89	AL415	NRM-MA20240747 (old nr 5808)	incisor	Sweden	Malmberget	67.1737	20.6545	n.a.	34731	181,5	1	AMP		n.a.				ERS32728476	Daniela Kalthoff
90	AL416	NRM-MA20240750 (old nr 5806)	incisor	Sweden	Malmberget	67.1737	20.6545	n.a.	44461	218.8	1	AMP		n.a.				ERS32728476	Daniela Kalthoff
91	AL272	n.a	mandible/molar	Bulgaria	Tundzha	42.384539	26.490248	n.a.	6362	39.0832	0,991	AMP		n.a.				ERS32728476	Emmanuel Desclaux/John Stewart/Boyan Milchev
	Databases													n.a.
92	MN122828	n.a.	n.a.	Denmark	n.a.	55.474039	9.244536		n.a.	n.a.	1	AMP		n.a.
93	MN122834	n.a.	n.a.	Denmark	n.a.	55.474039	9.244536		n.a.	n.a.	1	AMP		n.a.
94	MT381921	n.a.	n.a.	Rusia	Kemerovskaya	54.821886	87.261183		n.a.	n.a.	1	AMP		n.a.
95	PP291566	MM1000	n.a.	Israel	Lake Hula	33.102541	35.614660		n.a.	n.a.	0.936234	ISR		n.a.
96	UK584	WW M	n.a.	UK	Wildwood	51.331091	1.118591		58813	696.76	1	AMP	283777637	21	M	AMP2	AMP	ERR14743584
97	UK585	AV1849	n.a.	UK	Aberdeen	57.136287	-2.182343		54658	638.626	1	MAN	176753256	13.25	M	MON	MON	ERR14743585
98	UK586	AV1853	n.a.	UK	Aberdeen	57.136287	-2.182343		57645	679.861	1	MAN	238887932	17.57	F	MON	MON	ERR14743586
99	UK587	AV1846	n.a.	UK	Aberdeen	57.136287	-2.182343		53086	615.004	0.999875	MAN	176797045	13.2	F	MON	MON	ERR14743587
100	UK588	AV1852	n.a.	UK	Aberdeen	57.136287	-2.182343		58519	694.821	1	MAN	274908371	20.51	F	MON	MON	ERR14743588
101	UK589	AV1838	n.a.	UK	Aberdeen	57.136287	-2.182343		56577	664.511	1	MAN	194830165	14.48	M	MON	MON	ERR14743589
102	UK590	AV1830	n.a.	UK	Aberdeen	57.136287	-2.182343		60215	726.424	0.999938	MAN	269207997	20.04	M			ERR14743590
103	UK591	AV1845	n.a.	UK	Aberdeen	57.136287	-2.182343		58833	699.281	0.999875	MAN	229770623	17.04	M			ERR14743591
104	UK592	AV1822	n.a.	UK	Aberdeen	57.136287	-2.182343		52056	598.972	1	MAN	240545699	17.95	M			ERR14743592
105	UK593	WW F	n.a.	UK	Wildwood	51.331091	1.118591		50624	580.997	1	MAN	233490399	17.46	F			ERR14743593
106	UK594	DG IOG	n.a.	UK	Isle of Grain, Kent	51.4554	0.7156		60122	722.228	1	MAN	272371513	20.23	M			ERR14743594
107	UK595	AV1848	n.a.	UK	Aberdeen	57.136287	-2.182343		59635	715.61	0.999938	MAN	259968825	19.32	M			ERR14743595
108	UK596	AV1844	n.a.	UK	Aberdeen	57.136287	-2.182343		58602	699.379	0.999938	MAN	235910630	17.66	M			ERR14743596
109	UK597	DG Ash	n.a.	UK	Ashford, Kent	51.150785	0.921662		51139	589.346	1	MAN	250624688	18.75	M			ERR14743597

### Sheet: Tab S2. Ancient_samples
Table S2. Ancient samples used in this study. MtDNA mapping stats, and AMS radiocarbon dating results
	Lab ID	Country	Site	Layer	Library type	Lat	Lon	reads mapped to mtDNA	MtDNA Lineage	mtDNA mean coverage	mtDNA bases covered	ENA	AMS lab code	C%	N%	CN	C14 age BP	error	95% cal BP		Mediana	Reference for dating	Who provided sample
																			from	to
1	MI107	Poland	Nad Tunelem cave	yellow	SS	50.1833	19.8166	8350	AMP	0.884831	0.884831	ERS32728477	Poz-90385	42.11	14.79	3.32	9740	60	11265	10805	11170	this study	Adam Nadachowski
2	MI109	Poland	Nad Tunelem cave	yellow	SS	50.1833	19.8166	6497	AMP	0.75578	0.75578	ERS32728478	Poz-90388	44.75	15.98	3.27	10030	60	11810	11275	11535	this study	Adam Nadachowski
3	MI3095	Poland	Labajowa cave	H4	SS	50.1906	19.7726	3354	AMP	0.749548	0.749548	ERS32728479	ETH-144627	45.6	16.1	3.3	12413	32	14849	14285	14512	Berto et al. QSR	Claudio Berto
4	MI3096	Poland	Labajowa cave	H8'	SS	50.1906	19.7726	8619	LAB	0.840282	0.840282	ERS32728480	ETH-144633	43.6	15.3	3.32	>49000					Berto et al. QSR	Claudio Berto
5	Mi737	Georgia	Dzudzuana	G23a 140-145 4.07:256	DS	42.3129	43.3178	40279	GEO	0.997382	0.997382	ERS32728481	n.a.	n.a.	n.a.	n.a.	n.a.	n.a.	n.a.	n.a.	n.a.	n.a.	Miriam Belmaker
6	AL265	Belgium	Trou Al'Wesse	Layer 14?	SS	50.4302	5.2935	4258	MON	0,945	0,945	ERS31201929	VIE-2066	n.a.	n.a.	3.2	34370	670	40959	37592	39478	Lindahl et al. in prep	Damien Flas/Monika Knul/John Stewart
7	AL266	Belgium	Trou Al'Wesse	Layer 14?	SS	50.4302	5.2935	3955	MON	0,950	0,950	ERS31201927	VIE-2065	n.a.	n.a.	3.2	35100	730	41839	38909	40262	Lindahl et al. in prep	Damien Flas/Monika Knul/John Stewart

### Sheet: Tab S3 mtDNA Partitions
Table S3. PartitionFinder2 best fitting partitioning scheme and substitution models for mitochondrial DNA.
Subset	Model	No. of sites	Partitions
1	HKY+I+G+X	1502	1-68, 1019-1088, 2661-2735, 3691-3759, 3760-3828, 3831-3899, 4937-5003, 5005-5073, 5076-5145, 5177-5244, 5245-5311, 6858-6923, 6927-6994, 7683-7746, 9372-9439, 9789-9857, 11528-11595, 11596-11656, 11657-11725, 14059-14127, 15278-15348, 15349-15416,
2	GTR+I+G+X	4313	13538-14058\3, 10159-11527\3, 11726-13537\3, 69-1018, 1089-2659, 7953-8588\3, 3900-4934\3
3	TN93+I+G+X	695	2660-2660, 3829-3830, 4935-4936, 5004-5004, 5074-5075, 5146-5176, 5312-5312, 6924-6926, 6995-6995, 7680-7682, 9788-9788, 9858-9859, 14128-14132, 15276-15277, 15417-16054
4	HKY+I+G	1919	5313-6857\3, 9860-10156\3, 2736-3690\3, 6996-7679\3, 8591-9371\3, 9440-9787\3, 14133-15275\3,
5	TN93+I+G+X	2036	10157-11527\3, 3901-4934\3, 11727-13537\3, 2737-3690\3, 7951-8588\3, 9861-10156\3,
6	GTR+I+G+X	3778	14135-15275\3, 9862-10156\3, 11728-13537\3, 3902-4934\3, 2738-3690\3, 7749-7950\3, 8590-9371\3, 5315-6857\3, 6998-7679\3, 7952-8588\3, 13540-14058\3, 10158-11527\3, 9442-9787\3,
7	HKY+I+X	1501	5314-6857\3, 8589-9371\3, 9441-9787\3, 6997-7679\3, 14134-15275\3
8	TN93+I+X	310	7748-7950\3, 7747-7950\3, 13539-14058\3

### Sheet: TabS4. TT_dating
Table S4. Results of population split time estimation using TT method
mu_t1	split of pop1 from ancestral pop					Estiamted split times (years)
						mus musculus (5,00e-9)		rattus norvegicus (2.96E-9)
pop1	pop2	obs_mean	wbj_mean	wbj_var		Estimate	SD	Estimate	SD
WM833_ognevi_TUR	UK588_monticola_UK	0.00359222	0.00359595	4.25361e-09	0.000130439	359595	13043.9	607424	22033.7
WM818_amphibius_HUN	UK588_monticola_UK	0.000707013	0.000707132	3.13983e-10	3.54391e-05	70713.2	3543.91	119448	5986.34
WM813_amphibius_BIH	UK588_monticola_UK	0.00118232	0.00118251	4.41281e-10	4.20134e-05	118251	4201.34	199747	7096.85
WM798_amphibius_SVN	UK588_monticola_UK	0.000749341	0.000749619	6.30198e-10	5.02075e-05	74961.9	5020.75	126625	8481
WM794_sapidus_PRT	UK588_monticola_UK	0.00451962	0.00452337	3.79066e-09	0.000123137	452337	12313.7	764082	20800.1
WM710_ognevi_GEO	UK588_monticola_UK	0.00335458	0.00335727	4.2121e-09	0.000129801	335727	12980.1	567106	21925.9
WM666_persicus_IRN	UK588_monticola_UK	0.00386658	0.00387166	4.41458e-09	0.000132885	387166	13288.5	653997	22446.7
UK584_monticola_UK	UK588_monticola_UK	-0.000137778	-0.00013724	1.0424e-09	6.45726e-05	-13724	6457.26	-23182.4	10907.5
AL287_italicus_ITA	UK588_monticola_UK	0.00172573	0.00172829	3.75966e-09	0.000122632	172829	12263.2	291941	20714.9
WM833_ognevi_TUR	UK584_amphibius_UK	0.00317969	0.0031813	2.93833e-09	0.000108413	318130	10841.3	537382	18313
WM818_amphibius_HUN	UK584_amphibius_UK	0.000776805	0.000776866	1.50091e-10	2.45023e-05	77686.6	2450.23	131227	4138.9
WM813_amphibius_BIH	UK584_amphibius_UK	0.00120421	0.00120432	2.04978e-10	2.86341e-05	120432	2863.41	203432	4836.84
WM798_amphibius_SVN	UK584_amphibius_UK	0.000818901	0.000819004	2.35407e-10	3.0686e-05	81900.4	3068.6	138345	5183.44
WM794_sapidus_PRT	UK584_amphibius_UK	0.00402565	0.00402789	4.11783e-09	0.000128341	402789	12834.1	680386	21679.2
WM710_ognevi_GEO	UK584_amphibius_UK	0.00302415	0.00302531	2.0759e-09	9.1124e-05	302531	9112.4	511031	15392.6
WM666_persicus_IRN	UK584_amphibius_UK	0.00336123	0.00336358	3.60066e-09	0.000120011	336358	12001.1	568172	20272.1
AL287_italicus_ITA	UK584_amphibius_UK	0.00155536	0.00155602	9.96151e-10	6.31237e-05	155602	6312.37	262841	10662.8
WM833_ognevi_TUR	AL287_italicus_ITA	0.00355487	0.00355716	3.60186e-09	0.000120031	355716	12003.1	600872	20275.5
WM798_amphibius_SVN	AL287_italicus_ITA	0.00121924	0.00121959	6.1831e-10	4.97317e-05	121959	4973.17	206012	8400.62
WM813_amphibius_BIH	AL287_italicus_ITA	0.00138675	0.00138711	5.66812e-10	4.76156e-05	138711	4761.56	234309	8043.18
WM818_amphibius_HUN	AL287_italicus_ITA	0.00118422	0.00118458	4.69274e-10	4.33255e-05	118458	4332.55	200097	7318.49
WM710_ognevi_GEO	AL287_italicus_ITA	0.00327665	0.00327821	3.35211e-09	0.000115795	327821	11579.5	553751	19559.9
WM794_sapidus_PRT	AL287_italicus_ITA	0.0043534	0.00435642	4.59713e-09	0.000135604	435642	13560.4	735881	22906.1
WM666_persicus_IRN	AL287_italicus_ITA	0.00373299	0.00373556	3.34266e-09	0.000115632	373556	11563.2	631007	19532.4
WM818_amphibius_HUN	WM710_ognevi_GEO	0.00263344	0.00263391	1.36383e-09	7.38602e-05	263391	7386.02	444917	12476.4
WM818_amphibius_HUN	WM666_persicus_IRN	0.00298225	0.00298354	2.07031e-09	9.10013e-05	298354	9100.13	503977	15371.8
WM818_amphibius_HUN	WM794_sapidus_PRT	0.00352368	0.00352483	2.37394e-09	9.74461e-05	352483	9744.61	595411	16460.5
WM818_amphibius_HUN	WM798_amphibius_SVN	0.000395354	0.000395375	5.15433e-11	1.43587e-05	39537.5	1435.87	66786.4	2425.46
WM818_amphibius_HUN	WM833_ognevi_TUR	0.00282765	0.00282868	2.10834e-09	9.18333e-05	282868	9183.33	477817	15512.4
WM818_amphibius_HUN	WM813_amphibius_BIH	0.000690763	0.000690795	7.87686e-11	1.77503e-05	69079.5	1775.03	116688	2998.37
WM798_amphibius_SVN	WM833_ognevi_TUR	0.0029554	0.00295657	1.9899e-09	8.92165e-05	295657	8921.65	499421	15070.4
WM798_amphibius_SVN	WM813_amphibius_BIH	0.000865653	0.000865709	1.09443e-10	2.0923e-05	86570.9	2092.3	146235	3534.29
WM813_amphibius_BIH	WM833_ognevi_TUR	0.0030386	0.00303969	2.29619e-09	9.58371e-05	303969	9583.71	513461	16188.7
WM794_sapidus_PRT	WM833_ognevi_TUR	0.00470233	0.00470399	1.45289e-09	7.62335e-05	470399	7623.35	794593	12877.3
WM794_sapidus_PRT	WM813_amphibius_BIH	0.0042203	0.00422192	2.58219e-09	0.000101631	422192	10163.1	713162	17167.3
WM794_sapidus_PRT	WM798_amphibius_SVN	0.00419206	0.00419397	2.99593e-09	0.00010947	419397	10947	708441	18491.6
WM710_ognevi_GEO	WM833_ognevi_TUR	0.000189677	0.000189669	6.77636e-10	5.20629e-05	18966.9	5206.29	32038.7	8794.41
WM710_ognevi_GEO	WM813_amphibius_BIH	0.00316412	0.00316475	1.63598e-09	8.08945e-05	316475	8089.45	534587	13664.6
WM710_ognevi_GEO	WM798_amphibius_SVN	0.00311982	0.00312062	1.66916e-09	8.17107e-05	312062	8171.07	527132	13802.5
WM710_ognevi_GEO	WM794_sapidus_PRT	0.00446346	0.00446506	1.81738e-09	8.52615e-05	446506	8526.15	754234	14402.3
WM666_persicus_IRN	WM833_ognevi_TUR	0.00109052	0.00109075	6.79196e-10	5.21228e-05	109075	5212.28	184249	8804.52
WM666_persicus_IRN	WM813_amphibius_BIH	0.00352503	0.00352706	2.58675e-09	0.00010172	352706	10172	595787	17182.5
WM666_persicus_IRN	WM798_amphibius_SVN	0.00349371	0.0034958	2.81145e-09	0.000106046	349580	10604.6	590506	17913.2
WM666_persicus_IRN	WM794_sapidus_PRT	0.00478825	0.00478947	8.29738e-10	5.76103e-05	478947	5761.03	809031	9731.48
WM666_persicus_IRN	WM710_ognevi_GEO	0.00072209	0.000722169	4.17056e-10	4.08439e-05	72216.9	4084.39	121988	6899.3
mu_t2	split of pop2 from ancestral pop
pop1	pop2	obs_mean	wbj_mean	wbj_var		Estimate	SD	Estimate	SD
WM833_ognevi_TUR	UK588_monticola_UK	0.00317216	0.0031759	4.23895e-09	0.000130214	317590	13021.4	536469	21995.7
WM818_amphibius_HUN	UK588_monticola_UK	0.000636899	0.000637018	3.05376e-10	3.495e-05	63701.8	3495	107604	5903.72
WM813_amphibius_BIH	UK588_monticola_UK	0.00096293	0.000963114	4.34949e-10	4.17109e-05	96311.4	4171.09	162688	7045.75
WM798_amphibius_SVN	UK588_monticola_UK	0.000643909	0.000644186	6.09659e-10	4.93826e-05	64418.6	4938.26	108815	8341.65
WM794_sapidus_PRT	UK588_monticola_UK	0.00400124	0.00400499	3.74741e-09	0.000122432	400499	12243.2	676518	20681.1
WM710_ognevi_GEO	UK588_monticola_UK	0.00291026	0.00291295	4.17475e-09	0.000129225	291295	12922.5	492053	21828.5
WM666_persicus_IRN	UK588_monticola_UK	0.00344033	0.0034454	4.36687e-09	0.000132165	344540	13216.5	581994	22325.1
UK584_monticola_UK	UK588_monticola_UK	-4.36653e-05	-4.31277e-05	1.05664e-09	6.5012e-05	-4312.77	6501.2	-7285.08	10981.8
AL287_italicus_ITA	UK588_monticola_UK	0.00133641	0.00133898	3.76326e-09	0.000122691	133898	12269.1	226178	20724.8
WM833_ognevi_TUR	UK584_amphibius_UK	0.00266353	0.00266514	2.897e-09	0.000107648	266514	10764.8	450193	18183.7
WM818_amphibius_HUN	UK584_amphibius_UK	0.000610787	0.000610848	1.43992e-10	2.39994e-05	61084.8	2399.94	103184	4053.94
WM813_amphibius_BIH	UK584_amphibius_UK	0.000891959	0.000892073	1.9221e-10	2.77279e-05	89207.3	2772.79	150688	4683.78
WM798_amphibius_SVN	UK584_amphibius_UK	0.000618622	0.000618725	2.27456e-10	3.01633e-05	61872.5	3016.33	104514	5095.15
WM794_sapidus_PRT	UK584_amphibius_UK	0.00341228	0.00341452	4.1463e-09	0.000128784	341452	12878.4	576777	21754
WM710_ognevi_GEO	UK584_amphibius_UK	0.00248602	0.00248718	2.04905e-09	9.0533e-05	248718	9053.3	420132	15292.7
WM666_persicus_IRN	UK584_amphibius_UK	0.00284029	0.00284264	3.58562e-09	0.00011976	284264	11976	480176	20229.7
AL287_italicus_ITA	UK584_amphibius_UK	0.00106672	0.00106738	9.93955e-10	6.30541e-05	106738	6305.41	180300	10651
WM833_ognevi_TUR	AL287_italicus_ITA	0.00349695	0.00349924	3.59235e-09	0.000119872	349924	11987.2	591087	20248.7
WM798_amphibius_SVN	AL287_italicus_ITA	0.00150172	0.00150207	6.32793e-10	5.03107e-05	150207	5031.07	253727	8498.44
WM813_amphibius_BIH	AL287_italicus_ITA	0.00156542	0.00156578	5.48484e-10	4.68395e-05	156578	4683.95	264490	7912.07
WM818_amphibius_HUN	AL287_italicus_ITA	0.00152485	0.00152521	4.56374e-10	4.27258e-05	152521	4272.58	257636	7217.2
WM710_ognevi_GEO	AL287_italicus_ITA	0.0031849	0.00318646	3.35713e-09	0.000115881	318646	11588.1	538254	19574.6
WM794_sapidus_PRT	AL287_italicus_ITA	0.00417871	0.00418173	4.59139e-09	0.00013552	418173	13552	706373	22891.8
WM666_persicus_IRN	AL287_italicus_ITA	0.00365889	0.00366147	3.34232e-09	0.000115626	366147	11562.6	618491	19531.4
WM818_amphibius_HUN	WM710_ognevi_GEO	0.00306017	0.00306063	1.39617e-09	7.47308e-05	306063	7473.08	516998	12623.4
WM818_amphibius_HUN	WM666_persicus_IRN	0.00338709	0.00338838	2.10841e-09	9.18348e-05	338838	9183.48	572362	15512.6
WM818_amphibius_HUN	WM794_sapidus_PRT	0.00403404	0.00403519	2.39342e-09	9.78452e-05	403519	9784.52	681621	16527.9
WM818_amphibius_HUN	WM798_amphibius_SVN	0.000429527	0.000429549	5.01004e-11	1.41563e-05	42954.9	1415.63	72559	2391.27
WM818_amphibius_HUN	WM833_ognevi_TUR	0.00322009	0.00322112	2.12397e-09	9.21732e-05	322112	9217.32	544108	15569.8
WM818_amphibius_HUN	WM813_amphibius_BIH	0.000872043	0.000872075	9.10629e-11	1.90854e-05	87207.5	1908.54	147310	3223.88
WM798_amphibius_SVN	WM833_ognevi_TUR	0.00325957	0.00326074	2.00932e-09	8.96509e-05	326074	8965.09	550801	15143.7
WM798_amphibius_SVN	WM813_amphibius_BIH	0.000993797	0.000993853	1.21008e-10	2.20007e-05	99385.3	2200.07	167881	3716.34
WM813_amphibius_BIH	WM833_ognevi_TUR	0.00328439	0.00328548	2.31623e-09	9.62545e-05	328548	9625.45	554980	16259.2
WM794_sapidus_PRT	WM833_ognevi_TUR	0.00456907	0.00457073	1.42572e-09	7.55175e-05	457073	7551.75	772083	12756.3
WM794_sapidus_PRT	WM813_amphibius_BIH	0.00385057	0.00385219	2.56395e-09	0.000101271	385219	10127.1	650708	17106.6
WM794_sapidus_PRT	WM798_amphibius_SVN	0.00377705	0.00377896	2.96558e-09	0.000108914	377896	10891.4	638338	18397.7
WM710_ognevi_GEO	WM833_ognevi_TUR	0.000174751	0.000174743	6.58219e-10	5.13116e-05	17474.3	5131.16	29517.5	8667.49
WM710_ognevi_GEO	WM813_amphibius_BIH	0.00287905	0.00287969	1.63033e-09	8.07547e-05	287969	8075.47	486434	13641
WM710_ognevi_GEO	WM798_amphibius_SVN	0.00278156	0.00278236	1.62742e-09	8.06825e-05	278236	8068.25	469994	13628.8
WM710_ognevi_GEO	WM794_sapidus_PRT	0.00453761	0.00453921	1.8298e-09	8.55523e-05	453921	8555.23	766758	14451.4
WM666_persicus_IRN	WM833_ognevi_TUR	0.0010869	0.00108713	6.93627e-10	5.26736e-05	108713	5267.36	183637	8897.57
WM666_persicus_IRN	WM813_amphibius_BIH	0.00326046	0.00326248	2.54922e-09	0.00010098	326248	10098	551095	17057.4
WM666_persicus_IRN	WM798_amphibius_SVN	0.00317544	0.00317753	2.75956e-09	0.000105063	317753	10506.3	536745	17747.1
WM666_persicus_IRN	WM794_sapidus_PRT	0.00488745	0.00488866	8.48586e-10	5.8261e-05	488866	5826.1	825788	9841.39
WM666_persicus_IRN	WM710_ognevi_GEO	0.00074255	0.00074263	4.05315e-10	4.02649e-05	74263	4026.49	125444	6801.5
